# Codon Usage Bias Analysis of the *WRKY* Gene Family in *Musa acuminata*

**DOI:** 10.1101/2025.01.08.631839

**Authors:** Jiaman Sun, Ji Zhang, Jinzhong Zhang, Brett J. Ferguson, Andrew Chen

**Affiliations:** Guangdong Provincial Key Laboratory of Conservation and Precision Utilization of Characteristic Agricultural Resources in Mountainous Areas, School of Life Science, Jiaying University, Meizhou, Guangdong, 514015, China; Guangxi Academy of Agricultural Sciences, Nanning 530007, China; Integrative Legume Research Group, School of Agriculture and Food Sustainability, The University of Queensland, St. Lucia, QLD 4072, Australia; School of Agriculture and Food Sustainability, The University of Queensland, St Lucia, Brisbane, QLD 4072, Australia

**Keywords:** *Musa acuminata*, ’Guijiao 9’, *WRKY* transcription factors, codon usage bias, natural selection, mutation pressure, Fusarium wilt of banana, *Fusarium oxysporum* f. sp. *cubense*, Tropical Race 4

## Abstract

Codon usage bias (CUB) is a universal phenomenon across all organisms and species, providing valuable insights into codon usage patterns to understand evolutionary mechanisms. The *WRKY* transcription factor family plays a pivotal role in regulating plant responses to various stresses at both physiological and biochemical levels. Bananas (*Musa* spp.), widely consumed as a fruit or staple food, are an important horticulture crop in the tropical and subtropical regions around the world. A total of 151 *WRKY* transcription factors were identified across the genome of the *Musa acuminata* banana cultivar ‘Guijiao 9’, which has been shown to be resistant to the Tropical Race 4 of the Fusarium wilt of banana. The codons of these transcription factors, selected based on their expression from RNA-Seq data, were analysed to investigate the evolutionary patterns of WRKY genes in *Musa acuminata*. The average GC content of *MaWRKY* genes was 55.49%, with a GC3 content of 62.13%, indicating a preference for G/C-ending codons. Among the codons, 27 were identified as high frequency, with 22 ending in G or C. The high effective number of codons (ENC) values (34.53–60.79) and low codon adaptation index (CAI) values (0.143–0.3) suggested weak CUB and that was associated with low gene expression levels. ENC-plot, PR2-plot, and neutrality analysis revealed that both natural selection and mutation pressure contributed to the observed CUB, with natural selection being the dominant factor influencing the codon usage of *MaWRKY* genes in *M. acuminata* ‘Guijiao 9’. Fourteen optimal codons, all ending in G or C, were identified. This analysis provides a theoretical foundation for further understanding the evolutionary mechanisms of *WRKY* genes and identifying key genes involved in resistance to biotic stress in *Musa*. Analysing the evolution of *WRKY* family genes can offer valuable genetic insights into banana growth and development, supporting the phenotypic selection of banana hybrids in breeding programs.
