## Additional file 2 for "Codon Usage Bias Analysis of the *WRKY* Gene Family in *Musa acuminata*"

### Sheet: Sheet2
Additional file 1: Table S1. The composition indices values of codon usage in MaWRKY genome
Accession ID	Gene	GC1%	GC2%	GC3s%	GC%	CAI	ENC
GSMUA_Achr9G21560_001	MaWRKY1-like	47.54	43.99	50.6	48	0.198	52.58
GSMUA_Achr3G29310_001	MaWRKY1-like	48.2	48.2	56	51.4	0.191	51.1
GSMUA_Achr4G03660_001	MaWRKY1-like	46.13	48.71	61.1	52.7	0.192	54.12
GSMUA_Achr11G10010_001	MaWRKY2	54.01	48.15	37	47	0.205	53.33
GSMUA_Achr4G01600_001	MaWRKY2	53.82	45.58	37.9	46.5	0.219	53.97
GSMUA_Achr5G04150_001	MaWRKY2	55.05	48.26	37.4	47.8	0.19	53.39
GSMUA_Achr5G23900_001	MaWRKY2	51.41	44.17	31.7	43.4	0.215	53.04
GSMUA_Achr1G17160_001	MaWRKY3	54.13	50.24	49.9	51.8	0.198	51.12
GSMUA_Achr7G00610_001	MaWRKY3	53.83	47.62	45.1	49.2	0.209	56.12
GSMUA_Achr10G06060_001	MaWRKY4	54.43	50.21	44.3	50	0.217	55.55
GSMUA_Achr10G11580_001	MaWRKY4	52.37	46.98	43.3	48	0.212	57.45
GSMUA_Achr4G07230_001	MaWRKY4	55.84	49.26	47.3	51.1	0.217	56.88
GSMUA_Achr4G14270_001	MaWRKY4	55.19	50.77	45	50.7	0.197	56.18
GSMUA_Achr6G16760_001	MaWRKY4	53	48.24	43.5	48.8	0.211	56.82
GSMUA_Achr7G26450_001	MaWRKY4	56.16	48.43	43.1	49.5	0.217	54.13
GSMUA_Achr9G19580_001	MaWRKY4	55.81	49.19	44.7	50.3	0.234	58.89
GSMUA_AchrUn_randomG13180	MaWRKY4	57.73	49.67	45.2	51.3	0.213	57.66
GSMUA_Achr3G03090_001	MaWRKY 6-like	55.61	50.13	68.7	58.8	0.216	49.01
GSMUA_Achr5G16750_001	MaWRKY 6-like	54	48.87	70.8	58.3	0.223	49.81
GSMUA_Achr6G07620_001	MaWRKY 6-like	56.03	48.06	64.1	56.6	0.221	55.32
GSMUA_Achr10G30080_001	MaWRKY9	53.75	48.12	53	52.2	0.221	57.25
GSMUA_Achr3G20290_001	MaWRKY9	57.55	43.75	47.8	50.3	0.223	55.93
GSMUA_Achr6G02330_001	MaWRKY9	55.68	44.86	50.4	51.2	0.235	56
GSMUA_Achr7G18820_001	MaWRKY9	54	44.89	50.2	50.5	0.188	54.65
GSMUA_Achr3G00510_001	MaWRKY11	58.11	56.6	88.8	67.9	0.183	36.61
GSMUA_Achr3G05670_001	MaWRKY11	59.93	51.99	86.9	66.4	0.272	34.53
GSMUA_Achr3G27880_001	MaWRKY11	60.87	52.54	80.7	64.8	0.22	44.71
GSMUA_Achr4G20600_001	MaWRKY11	55.12	53	78.8	62.5	0.239	44.82
GSMUA_Achr5G21910_001	MaWRKY11	60.94	50.39	82.3	64.8	0.235	43.05
GSMUA_Achr6G03810_001	MaWRKY11	53.1	52.33	75.1	60.4	0.211	49.31
GSMUA_Achr4G17890_001	MaWRKY12	39.82	46.02	53.3	47.3	0.176	47.82
GSMUA_Achr7G06860_001	MaWRKY12	40.68	40.68	63.1	49	0.183	46.89
GSMUA_Achr10G27340_001	MaWRKY13	53.99	45.29	58	53	0.206	51.64
GSMUA_Achr5G06260_001	MaWRKY13	45.19	39.42	72.4	53.1	0.175	39.41
GSMUA_Achr11G06260_001	MaWRKY14	53.76	51.34	61.5	56.1	0.206	57.77
GSMUA_Achr11G17950_001	MaWRKY14	52.67	45.04	50.9	50.3	0.202	54.63
GSMUA_Achr2G09710_001	MaWRKY14	53.53	46.9	57.4	53.4	0.217	59.24
GSMUA_Achr4G27420_001	MaWRKY14	54.62	50.27	66.9	57.9	0.218	50.59
GSMUA_Achr5G03670_001	MaWRKY14	55	50.88	61.3	56.4	0.222	50.77
GSMUA_Achr5G20810_001	MaWRKY15	49.64	50	62.1	54.4	0.208	59.28
GSMUA_Achr10G23420_001	MaWRKY17	60.45	52.61	86.5	66.7	0.241	37.19
GSMUA_Achr1G23560_001	MaWRKY17	60.53	53.62	83.1	65.9	0.232	40.85
GSMUA_Achr5G04870_001	MaWRKY17	55.05	48.26	89.6	67.1	0.252	34.94
GSMUA_Achr7G15930_001	MaWRKY17	58.3	56.54	82.8	66.1	0.241	39.43
GSMUA_Achr9G22950_001	MaWRKY17	62.06	53.55	92.4	69.4	0.216	36.15
GSMUA_Achr3G13440_001	MaWRKY 18-like	54.35	47.46	64.9	56.1	0.215	52.32
GSMUA_Achr3G29850_001	MaWRKY20	50.43	44.19	36.9	44.4	0.23	56.34
GSMUA_Achr4G13970_001	MaWRKY20	51.17	44.16	38.2	45.2	0.225	54.07
GSMUA_Achr7G25840_001	MaWRKY20	54.03	40.32	35.4	43.7	0.253	54.26
GSMUA_Achr10G08720_001	MaWRKY21	47.52	43.56	45.9	46.1	0.157	51.04
GSMUA_Achr2G17580_001	MaWRKY21	45.85	44.85	53.4	48.6	0.194	52.2
GSMUA_Achr8G20660_001	MaWRKY21	49.21	49.21	52.2	50.7	0.158	51.1
GSMUA_Achr9G10740_001	MaWRKY21	47.86	48.25	51.4	49.6	0.174	52.29
GSMUA_Achr1G05010_001	MaWRKY22	60.27	47.3	68.9	59.1	0.21	50.25
GSMUA_Achr9G05460_001	MaWRKY22	61.64	54.25	67	61.4	0.233	48.75
GSMUA_Achr10G01150_001	MaWRKY22-like	67.32	50.98	76.5	65.4	0.272	41.6
GSMUA_Achr10G14710_001	MaWRKY22-like	64.67	55.11	71	63.8	0.223	49.9
GSMUA_Achr6G31840_001	MaWRKY22-like	63.47	49.22	70.5	61.4	0.215	50.75
GSMUA_Achr7G14300_001	MaWRKY22-like	59.94	53.85	68.4	61.1	0.237	52.17
GSMUA_Achr8G19810_001	MaWRKY22-like	63.82	55.27	75.1	65.1	0.26	45.19
GSMUA_Achr6G32720_001	MaWRKY25	57.55	55.14	69.8	61	0.203	48.12
GSMUA_Achr11G10700_001	MaWRKY26	54.26	45.52	69	56.7	0.232	46.65
GSMUA_Achr11G19710_001	MaWRKY26	48.82	52.25	61.6	54.5	0.222	52.62
GSMUA_Achr3G09940_001	MaWRKY26	52.86	50.14	55.5	53.3	0.216	50.7
GSMUA_Achr8G01790_001	MaWRKY26	55.52	54.12	55.6	55.3	0.216	59.61
GSMUA_Achr10G22020_001	MaWRKY27	65.45	53.49	77.2	65.7	0.233	44.66
GSMUA_Achr5G09430_001	MaWRKY27	61.88	48.68	70.1	60.7	0.233	51.71
GSMUA_Achr3G31310_001	MaWRKY28	49.13	49.13	56.8	52.1	0.19	57.57
GSMUA_AchrUn_randomG17930	MaWRKY28	58.82	47.06	70.8	59	0.243	51.23
GSMUA_Achr10G15290_001	MaWRKY31	55.73	49.3	66	57.6	0.227	52.27
GSMUA_Achr10G26050_001	MaWRKY31	56.16	48.73	67	57.7	0.241	53.83
GSMUA_Achr2G15200_001	MaWRKY31	57.97	49.16	67.6	58.8	0.218	51.74
GSMUA_Achr2G20130_001	MaWRKY31	53.7	43.94	48.4	49.2	0.201	58.05
GSMUA_Achr3G31130_001	MaWRKY31	58.97	54.7	66.9	60.7	0.229	52.14
GSMUA_Achr6G05880_001	MaWRKY31	55.97	50.73	74.6	60.9		45.72
GSMUA_Achr6G13630_001	MaWRKY31	54.1	48	62.2	55.4	0.252	53.13
GSMUA_Achr6G03500_001	MaWRKY34	57.95	46.9	42.9	50	0.199	56.28
GSMUA_Achr6G32460_001	MaWRKY34	55.35	52.91	71.1	60.2	0.206	50
GSMUA_Achr8G14610_001	MaWRKY35	58.55	51.04	59.4	56.8	0.203	56.25
GSMUA_Achr9G03020_001	MaWRKY35	54.85	47.09	65.1	56.2	0.229	55.91
GSMUA_Achr5G07490_001	MaWRKY38	58.93	48.21	61.3	56.5	0.204	52.77
GSMUA_Achr10G06050_001	MaWRKY40	59.86	51.21	73.7	61.9	0.201	47.13
GSMUA_Achr10G24080_001	MaWRKY40	52.36	46.35	64.4	54.9	0.198	55.07
GSMUA_Achr11G08290_001	MaWRKY40	54.88	48.78	68.1	57.8	0.234	50.97
GSMUA_Achr1G10080_001	MaWRKY40	54.76	47.92	64	56	0.228	53.11
GSMUA_Achr2G05100_001	MaWRKY40	51.83	48.17	52.7	51.6	0.207	54.16
GSMUA_Achr4G01930_001	MaWRKY40	47.24	43.1	54.3	48.9	0.176	57.25
GSMUA_Achr7G16090_001	MaWRKY40	54.91	44.2	56	52.2	0.187	60.79
GSMUA_Achr7G19340_001	MaWRKY40	47.67	40.93	57.1	49.5	0.206	56.25
GSMUA_Achr10G21880_001	MaWRKY41	59.16	49.84	54.3	55.1	0.2	54.68
GSMUA_Achr3G15840_001	MaWRKY41	55.6	49.6	64.6	57	0.201	53.78
GSMUA_Achr3G25080_001	MaWRKY41	56.46	48.95	66.8	57.7	0.221	49.03
GSMUA_Achr4G15640_001	MaWRKY41	51.71	45.14	59	52.2	0.216	56.62
GSMUA_Achr6G05710_001	MaWRKY41	53.96	47.21	75.1	59	0.241	46.09
GSMUA_Achr7G14140_001	MaWRKY41	54.85	48.48	61.6	55.4	0.216	54.2
GSMUA_Achr3G30880_001	MaWRKY43	57.48	47.24	49.6	52.1	0.153	47.98
GSMUA_Achr6G22920_001	MaWRKY43	57.46	47.81	71.2	59.2	0.211	51.44
GSMUA_Achr7G24780_001	MaWRKY43	54.7	49.17	65.7	57.2	0.17	46.91
GSMUA_Achr9G01400_001	MaWRKY43	47.25	39.01	67.1	51.7	0.195	48.99
GSMUA_Achr9G29350_001	MaWRKY43	48.75	38.12	66.5	51.6	0.233	52.07
GSMUA_AchrUn_randomG21800	MaWRKY43	44.94	43.26	64.1	51.2	0.197	59.7
GSMUA_Achr4G16840_001	MaWRKY44-like	51.42	48.58	55.3	52.2	0.221	55.67
GSMUA_Achr4G08880_001	MaWRKY45	48.19	43.37	58.4	50.5	0.223	48.28
GSMUA_Achr7G23980_001	MaWRKY45	38.24	51.18	59	50.1	0.143	59.53
GSMUA_Achr11G17620_001	MaWRKY47	58.33	49.52	60.1	56.6	0.22	58.31
GSMUA_Achr2G18390_001	MaWRKY47	54.89	51.9	60.6	56.4	0.226	54.8
GSMUA_Achr8G10740_001	MaWRKY48	61.46	50.64	81.2	64.6	0.224	43.63
GSMUA_AchrUn_randomG17570	MaWRKY48	58.94	53.31	78.2	63.7	0.2	44.06
GSMUA_Achr10G00810_001	MaWRKY49	53.53	45.51	58.7	52.9	0.3	49.33
GSMUA_Achr2G16390_001	MaWRKY49	57.91	46.27	50.3	51.8	0.222	54.25
GSMUA_Achr7G15060_001	MaWRKY49	49.81	45.63	57.4	51.3	0.219	53.26
GSMUA_Achr8G02180_001	MaWRKY49	52.37	48.26	60.9	54.2	0.209	54.9
GSMUA_AchrUn_randomG18710	MaWRKY49	52.73	45.66	63.2	54.2	0.231	51.4
GSMUA_Achr3G20450_001	MaWRKY50	45.26	43.16	68.1	52.5	0.199	44.63
GSMUA_Achr7G09680_001	MaWRKY50	47.29	48.77	79.3	58.9	0.216	42.33
GSMUA_Achr1G27980_001	MaWRKY53	55.63	44.69	75.6	58.8	0.237	47.66
GSMUA_AchrUn_randomG24820	MaWRKY53	53.56	48.14	64.9	56	0.217	53.21
GSMUA_Achr10G02060_001	MaWRKY54	58.16	46.94	72	59.8	0.284	39.85
GSMUA_Achr9G04830_001	MaWRKY55	53.01	48.09	74.4	59	0.264	46.26
GSMUA_Achr8G01730_001	MaWRKY55-like	56.49	48.7	64.6	57.1	0.23	53.19
GSMUA_Achr4G23360_001	MaWRKY57	55.13	53.23	62.9	57.6	0.19	55.91
GSMUA_Achr6G34870_001	MaWRKY57	57.72	50.34	57.5	55.4	0.208	56.74
GSMUA_Achr7G00580_001	MaWRKY57	56	50	65	57.5	0.219	49.25
GSMUA_Achr7G13310_001	MaWRKY57	51.46	46.86	56.6	52.5	0.201	53.06
GSMUA_Achr5G16460_001	MaWRKY60	53.81	44.92	66.1	55.3	0.185	46.8
GSMUA_Achr7G05200_001	MaWRKY60	54.8	46.98	63.8	55.7	0.209	56.19
GSMUA_Achr5G09730_001	MaWRKY61	51.75	46	42.6	47.6	0.205	55.66
GSMUA_Achr3G15690_001	MaWRKY65	60.78	54.9	80.2	65.5	0.22	40.7
GSMUA_Achr4G08360_001	MaWRKY65	63.32	56.37	81.3	67.2	0.209	42.09
GSMUA_Achr4G15540_001	MaWRKY65	62.72	54.7	82.1	66.7	0.236	43.27
GSMUA_Achr7G24840_001	MaWRKY65	63.86	54.22	83.4	67.3	0.254	40.24
GSMUA_Achr8G27790_001	MaWRKY65	65.43	55.56	79.8	67.2	0.244	40.1
GSMUA_Achr5G08580_001	MaWRKY70	52.77	51.47	60.3	55.7	0.221	54.68
GSMUA_Achr6G25120_001	MaWRKY70	55.61	37.67	55.9	50.5	0.234	52.82
GSMUA_Achr7G22020_001	MaWRKY70	47.81	46.05	65.9	53.7	0.257	53.98
GSMUA_Achr8G25110_001	MaWRKY70	47.09	43.95	56.5	50.3	0.192	59.73
GSMUA_Achr1G04770_001	MaWRKY71	53.54	45.79	58.8	53	0.264	51.28
GSMUA_Achr4G02800_001	MaWRKY71	57.58	45.45	62.5	55.5	0.267	57.21
GSMUA_Achr4G07920_001	MaWRKY71	59.02	52.66	58.9	57.4	0.198	57.71
GSMUA_Achr4G14990_001	MaWRKY71	57.06	48.05	67.4	57.9	0.242	52.99
GSMUA_Achr6G22160_001	MaWRKY71	61.65	44.03	64.3	56.8	0.252	50.02
GSMUA_Achr6G27090_001	MaWRKY71	57.48	46.18	66	57	0.208	54.12
GSMUA_Achr7G25400_001	MaWRKY71	58.41	44.65	63.8	55.9	0.264	53.37
GSMUA_Achr9G06750_001	MaWRKY71	60.47	50	72.2	61.1	0.265	46.38
GSMUA_Achr10G28190_001	MaWRKY72	54.5	47.62	52.2	52.1	0.217	57.17
GSMUA_Achr1G05240_001	MaWRKY72	52.29	48.93	45.4	49.4	0.225	53.51
GSMUA_Achr7G08850_001	MaWRKY72	52.19	51.16	60.6	55	0.207	53.29
GSMUA_Achr7G13400_001	MaWRKY72	49.75	51.24	50.4	51	0.204	56.72
GSMUA_Achr6G06360_001	MaWRKY75	50.81	38.38	62	50.9	0.231	54.37
GSMUA_Achr8G26240_001	MaWRKY75	50.29	43.35	54.1	49.4	0.221	58.44
GSMUA_Achr9G07230_001	MaWRKY75	45.69	32.76	68.2	49.6	0.225	49.08
